# Adaptation to mutational inactivation of an essential E. coli gene converges to an accessible suboptimal fitness peak

**DOI:** 10.1101/552240

**Authors:** João V. Rodrigues, Eugene I. Shakhnovich

**Affiliations:** Department of Chemistry and Chemical Biology, Harvard University, 12 Oxford Street, Cambridge, MA 02138, USA

## Abstract

Genetic inactivation of essential genes creates an evolutionary scenario distinct from escape from drug inhibition, but the mechanisms of microbe adaptations in such cases remain unknown. Here we inactivate *E. coli* dihydrofolate reductase (DHFR) by introducing D27G,N,F chromosomal mutations in a key catalytic residue with subsequent adaptation by serial dilutions. The partial reversal G27->C occurred in three evolutionary trajectories. Conversely, in one trajectory for D27G and in all trajectories for D27F,N strains adapted to grow at very low metabolic supplement (folAmix) concentrations but did not escape entirely from supplement auxotrophy. Major global shifts in metabolome and proteome occurred upon DHFR inactivation, which were partially reversed in adapted strains. Loss of function mutations in two genes, *thyA* and *deoB*, ensured adaptation to low folAmix by rerouting the 2-Deoxy-D-ribose-phosphate metabolism from glycolysis towards synthesis of dTMP. Multiple evolutionary pathways of adaptation to low folAmix converge to highly accessible yet suboptimal fitness peak.
