## Supplementary material for "Adaptation to mutational inactivation of an essential E. coli gene converges to an accessible suboptimal fitness peak": Metabolomics Data

### Sheet: Sheet1
KEGG ID	Metabolite	Z-score (naïve_D27F/WT)	Z-score (evolved_D27F/naïve_D27F)
C05131	(1-Ribosylimidazole)-4-acetate	2.04691	4.22282
C02504	(2S)-2-Isopropylmalate	-1.0118	1.55705
C03912	(S)-1-Pyrroline-5-carboxylate	1.13433	0.647155
C00337	(S)-Dihydroorotate	-1.12506	0.245719
C00149	(S)-Malate	0.0305571	-1.85914
C04823	1-(5'-Phosphoribosyl)-5-amino-4-(N-succinocarboxamide)-imidazole	3.04122	0.063989
C04677	1-(5'-Phosphoribosyl)-5-amino-4-imidazolecarboxamide	3.9614	0.0418688
C04437	1-(5-Phosphoribosyl)imidazole-4-acetate	0.380916	1.57282
C04277	1,8-Diazacyclotetradecane-2,9-dione	0.0333167	-0.618489
C11437	1-Deoxy-D-xylulose 5-phosphate	0.0230617	0.781822
C04280	1-Guanidino-1-deoxy-scyllo-inositol	-1.32039	0.260241
C00388	1H-Imidazole-4-ethanamine	-1.52531	0.264422
C03564	1-Pyrroline-2-carboxylate	0.134515	-0.990937
C04640	2-(Formamido)-N1-(5'-phosphoribosyl)acetamidine	1.79043	1.88684
C03972	2,3,4,5-Tetrahydrodipicolinate	0.119327	0.18215
C00450	2,3,4,5-Tetrahydropyridine-2-carboxylate	0.348818	-0.526971
C02353	2',3'-Cyclic AMP	0.574091	-1.56334
C00922	2,3-Dimethylmaleate	-0.680151	-0.258359
C00900	2-Acetolactate	0.202053	0.384236
C04874	2-Amino-4-hydroxy-6-(D-erythro-1,2,3-trihydroxypropyl)-7,8- dihydropteridine	-0.1853	-0.12234
C01300	2-Amino-4-hydroxy-6-hydroxymethyl-7,8-dihydropteridine	0.0332905	0.339976
C11453	2-C-Methyl-D-erythritol 2,4-cyclodiphosphate	-1.74003	0.907486
C11434	2-C-Methyl-D-erythritol 4-phosphate	0.941955	-0.248918
C04691	2-Dehydro-3-deoxy-D-arabino-heptonate 7-phosphate	-1.52686	1.3318
C00204	2-Dehydro-3-deoxy-D-gluconate	-1.24811	1.59792
C00684	2-Dehydro-3-deoxy-L-arabinonate	-1.22485	0.745298
C00672	2-Deoxy-D-ribose 1-phosphate	-2.17477	3.61328
C00673	2-Deoxy-D-ribose 5-phosphate	-0.885077	1.33986
C00596	2-Hydroxy-2,4-pentadienoate	0.666824	-0.344215
C01251	2-Hydroxybutane-1,2,4-tricarboxylate	-1.30916	1.25707
C06451	2-Hydroxyethylphosphonate	-0.105576	-0.289852
C00322	2-Oxoadipate	-1.47634	0.612416
C00940	2-Oxoglutaramate	0.00614099	-0.888912
C00026	2-Oxoglutarate	0.331481	-0.140454
C03461	2-trans,6-trans-Farnesal	-2.0055	0.0805184
C03672	3-(4-Hydroxyphenyl)lactate	-0.368442	0.842579
C01179	3-(4-Hydroxyphenyl)pyruvate	-0.414047	0.124491
C15556	3,4-Dihydroxy-2-butanone 4-phosphate	0.164788	-0.552713
C00575	3',5'-Cyclic AMP	-0.273983	-0.00526714
C02637	3-Dehydroshikimate	-0.769252	1.11328
C01187	3-Deoxy-D-manno-octulosonate	-0.194209	-0.200846
C01989	3-Ethylmalate	0.507256	-1.8525
C00197	3-Phospho-D-glycerate	-0.194358	0.641766
C02123	3-Propylmalate	-1.72203	0.596111
C15522	4a-Hydroxytetrahydrobiopterin	0.14817	0.0308412
C00334	4-Aminobutanoate	-0.0442831	0.764649
C03589	4-Hydroxy-2-oxopentanoate	-0.13196	0.416982
C00156	4-Hydroxybenzoate	1.81153	-0.00898034
C03680	4-Imidazolone-5-propanoate	-0.147648	0.461633
C00651	4-Methylene-L-glutamate	0.198648	-0.0599018
C01109	4-Methylene-L-glutamine	-1.57069	1.19373
C01877	4-Oxoproline	0.211633	-0.042719
C01149	4-Trimethylammoniobutanal	-0.0105994	0.194699
C01181	4-Trimethylammoniobutanoate	-1.82945	1.83577
C05516	5-Amino-4-imidazole carboxylate	2.95298	-0.255774
C04051	5-Amino-4-imidazolecarboxyamide	1.6594	0.45127
C00430	5-Aminolevulinate	1.58655	0.915595
C00431	5-Aminopentanoate	1.01983	-1.18075
C00679	5-Dehydro-4-deoxy-D-glucarate	-0.246709	-0.0642721
C03771	5-Guanidino-2-oxopentanoate	-0.0581917	0.700449
C02376	5-Methylcytosine	2.25305	-2.614
C00170	5'-Methylthioadenosine	-0.07238	0.464273
C01879	5-Oxoproline	1.61422	-1.977
C03838	5'-Phosphoribosylglycinamide	2.50061	0.717505
C04376	5'-Phosphoribosyl-N-formylglycinamide	1.89564	0.879854
C05548	6-Acetamido-2-oxohexanoate	0.392507	0.114144
C00345	6-Phospho-D-gluconate	0.741323	-0.6737
C01092	8-Amino-7-oxononanoate	-1.57268	1.46572
C00227	Acetyl phosphate	0.151195	-1.11677
C00024	Acetyl-CoA	-1.02024	0.358828
C00147	Adenine	-1.4537	-2.02646
C00212	Adenosine	-1.45809	0.349089
C00224	Adenylyl sulfate	2.16156	-0.69709
C00008	ADP	-0.832685	0.490551
C06156	alpha-D-Glucosamine 1-phosphate	-0.219737	0.347089
C03373	Aminoimidazole ribotide	1.47736	-0.661645
C00020	AMP	-1.24382	0.748712
C00002	ATP	-0.0983057	-0.904557
C00099	beta-Alanine	0.142387	0.155313
C05341	beta-Alanyl-L-lysine	2.20605	-2.64981
C00169	Carbamoyl phosphate	-0.156728	0.297922
C00112	CDP	-0.77559	-0.242437
C01674	Chitobiose	-0.0578986	0.549927
C00114	Choline	1.63579	-0.707154
C00251	Chorismate	0.523725	0.286583
C12622	cis-3-(3-Carboxyethenyl)-3,5-cyclohexadiene-1,2-diol	0.159224	-0.497694
C00055	CMP	-1.14721	0.608928
C00010	CoA	-0.853642	0.580922
C00300	Creatine	0.407962	0.378503
C00791	Creatinine	0.489735	0.0357602
C00063	CTP	-0.0749351	-0.745516
C01419	Cys-Gly	-0.14569	0.293725
C00475	Cytidine	-0.726235	-1.04508
C00380	Cytosine	0.074077	-0.74295
C00206	dADP	-1.53777	0.843183
C00360	dAMP	-1.47789	1.33121
C00402	D-Aspartate	-1.13917	1.11644
C00131	dATP	-0.620444	0.408108
C00705	dCDP	-1.48734	0.500671
C00239	dCMP	-2.01369	2.11533
C00458	dCTP	-0.230063	-0.283116
C00559	Deoxyadenosine	-0.33552	-0.537298
C00330	Deoxyguanosine	-1.67318	1.75831
C05512	Deoxyinosine	-2.68151	2.95304
C00526	Deoxyuridine	-0.312212	1.73231
C00882	Dephospho-CoA	-1.17814	1.35665
C04666	D-erythro-1-(Imidazol-4-yl)glycerol 3-phosphate	-1.36843	0.229377
C01909	Dethiobiotin	-1.06162	0.281523
C00095	D-Fructose	0.419728	-0.237568
C00354	D-Fructose 1,6-bisphosphate	-1.24741	-1.67843
C00085	D-Fructose 6-phosphate	0.58266	-0.260961
C00361	dGDP	-0.464715	-0.0696855
C00198	D-Glucono-1,5-lactone	0.114147	0.373553
C01236	D-Glucono-1,5-lactone 6-phosphate	0.0933358	-0.0883628
C00329	D-Glucosamine	0.346921	-0.421499
C00352	D-Glucosamine 6-phosphate	-0.144938	-0.592482
C00092	D-Glucose 6-phosphate	0.0920057	-1.3887
C00819	D-Glutamine	-1.67231	3.04748
C00258	D-Glycerate	1.12657	-1.02488
C06772	Diethanolamine	-0.172606	0.495243
C00739	D-Lysine	-0.0730483	1.48145
C00644	D-Mannitol 1-phosphate	-0.592765	0.397147
C00121	D-Ribose	0.453603	-0.312371
C01151	D-Ribose 1,5-bisphosphate	-0.685603	2.12127
C00117	D-Ribose 5-phosphate	-0.556401	1.7936
C05382	D-Sedoheptulose 7-phosphate	0.298935	-0.191705
C03187	dTDP-6-deoxy-L-talose	-0.6134	0.108568
C00364	dTMP	-1.86476	1.829
C00459	dTTP	-0.6976	-0.220942
C00365	dUMP	2.99308	0.555776
C00181	D-Xylose	0.17308	0.288359
C00016	FAD	-0.671362	0.369306
C00122	Fumarate	0.144223	-1.52341
C05715	gamma-Amino-gamma-cyanobutanoate	0.552352	-0.980915
C15700	gamma-Glutamyl-gamma-aminobutyraldehyde	-1.40137	0.740641
C15767	gamma-Glutamyl-gamma-aminobutyraye	0.177507	0.306883
C00669	gamma-L-Glutamyl-L-cysteine	1.01838	-0.890721
C00035	GDP	-0.913148	0.40721
C05585	Gentisate aldehyde	0.238886	-0.1752
C00051	Glutathione	-0.222552	-1.1827
C00127	Glutathione disulfide	0.588637	-0.614265
C00116	Glycerol	1.22256	-1.38705
C00111	Glycerone phosphate	-0.122674	-0.367657
C00037	Glycine	-1.2976	1.78081
C00144	GMP	-1.20546	0.502424
C00044	GTP	-0.309556	-0.153562
C00242	Guanine	-3.30891	-0.248197
C00387	Guanosine	-2.88736	1.45382
C05575	Hercynine	0.0931225	0.272974
C06455	Hydroxymethylphosphonate	-0.303911	0.0839942
C00168	Hydroxypyruvate	-0.268531	0.428912
C00262	Hypoxanthine	-5.73074	3.11213
C05130	Imidazole-4-acetaldehyde	-3.01905	1.84499
C00130	IMP	-2.83877	2.79926
C00637	Indole-3-acetaldehyde	1.89717	-1.11869
C00331	Indolepyruvate	1.36748	-0.370402
C00294	Inosine	-4.9465	3.15242
C00311	Isocitrate	0.553825	-4.44578
C01717	Kynurenate	0.32176	-0.067984
C00956	L-2-Aminoadipate	1.116	-0.178185
C00788	L-Adrenaline	1.1419	-1.77551
C00041	L-Alanine	1.46389	-1.40557
C00062	L-Arginine	0.3316	-0.576403
C00152	L-Asparagine	-0.456778	0.0410225
C00049	L-Aspartate	0.246041	0.0112686
C00441	L-Aspartate 4-semialdehyde	2.0615	-1.76649
C00487	L-Carnitine	0.957367	0.0184059
C00327	L-Citrulline	0.436196	-0.415264
C00025	L-Glutamate	0.323248	-2.96339
C00064	L-Glutamine	0.490598	-0.514344
C03287	L-Glutamyl 5-phosphate	0.483352	-0.134438
C01929	L-Histidinal	0.459044	-0.892165
C00135	L-Histidine	-0.0876089	2.03046
C00860	L-Histidinol	-1.02836	0.489553
C00155	L-Homocysteine	1.98553	-0.210256
C00263	L-Homoserine	-0.36601	1.81587
C00666	LL-2,6-Diaminoheptanedioate	-0.430088	0.340207
C00123	L-Leucine	0.0208441	-0.29191
C00047	L-Lysine	0.981123	-0.798422
C00073	L-Methionine	-1.39449	0.418498
C02989	L-Methionine S-oxide	-0.893384	1.22872
C00077	L-Ornithine	-0.203407	-0.337415
C00079	L-Phenylalanine	-0.162905	-0.407335
C00408	L-Pipecolate	-1.08895	3.00802
C00148	L-Proline	-0.74322	0.33277
C00065	L-Serine	-0.526157	0.580426
C00188	L-Threonine	-0.356262	0.360038
C00078	L-Tryptophan	-0.0826261	-0.0629357
C00082	L-Tyrosine	-0.825383	0.453532
C01727	Lumichrome	1.66177	-1.23668
C00183	L-Valine	-5.13321	2.79541
C00392	Mannitol	0.135173	0.0433129
C00680	meso-2,6-Diaminoheptanedioate	0.600602	0.751021
C05827	Methylimidazole acetaldehyde	1.40047	1.23905
C05828	Methylimidazoleacetic acid	1.34886	-2.62986
C01255	N-(6-Aminohexanoyl)-6-aminohexanoate	-0.916051	0.264911
C03406	N-(L-Arginino)succinate	0.466179	-0.597234
C04020	N2-(D-1-Carboxyethyl)-L-lysine	2.60066	-2.9604
C03296	N2-Succinyl-L-arginine	-0.894329	0.934368
C03415	N2-Succinyl-L-ornithine	-0.0610383	-0.555479
C03794	N6-(1,2-Dicarboxyethyl)-AMP	-1.03444	1.21031
C04390	N6-Acetyl-LL-2,6-diaminoheptanedioate	1.59259	-1.93859
C02727	N6-Acetyl-L-lysine	-0.641469	0.362594
C03955	N6-Acetyl-N6-hydroxy-L-lysine	-1.03302	1.60974
C12270	N-Acetyl-aspartyl-glutamate	0.196944	1.34333
C00140	N-Acetyl-D-glucosamine	0.714676	-0.150162
C01042	N-Acetyl-L-aspartate	0.424232	-2.26302
C00624	N-Acetyl-L-glutamate	0.0222638	-0.227255
C01250	N-Acetyl-L-glutamate 5-semialdehyde	0.0566217	-0.883005
C02713	N-Acetylmuramate	-1.05307	0.531296
C16698	N-acetylmuramate 6-phosphate	-1.3219	0.801164
C00437	N-Acetylornithine	-1.20593	0.556751
C02714	N-Acetylputrescine	-1.07974	0.303891
C00003	NAD+	0.27681	-0.470986
C00004	NADH	-1.06499	-0.234229
C00006	NADP+	-0.214252	0.209369
C00005	NADPH	-1.28866	0.90689
C11837	N-Butyryl-L-homoserine lactone	0.550884	-0.315938
C00438	N-Carbamoyl-L-aspartate	-1.72146	0.59245
C00436	N-Carbamoylputrescine	-1.00572	1.6113
C05926	Neopterin	-0.194664	0.0775019
C02718	N-Formiminoglycine	1.37172	-0.449642
C00439	N-Formimino-L-glutamate	0.0336627	0.168405
C01045	N-Formyl-L-glutamate	0.112039	-0.905671
C00153	Nicotinamide	2.17401	-2.4167
C05127	N-Methylhistamine	-0.607129	0.0453475
C04462	N-Succinyl-2-L-amino-6-oxoheptanedioate	-0.99672	1.24324
C05931	N-Succinyl-L-glutamate	0.669892	-0.410966
C04421	N-Succinyl-LL-2,6-diaminoheptanedioate	-1.08722	1.33402
C04767	O-1,4-alpha-L-Dihydrostreptosyl-streptidine 6-phosphate	1.63244	-0.325303
C00979	O-Acetyl-L-serine	0.151814	-0.123841
C06055	O-Phospho-4-hydroxy-L-threonine	-0.356685	-0.171793
C01102	O-Phospho-L-homoserine	0.366478	-0.0232077
C01005	O-Phospho-L-serine	0.0838597	1.40387
C00295	Orotate	-0.853177	-0.219789
C01118	O-Succinyl-L-homoserine	0.0852715	-1.36483
C00209	Oxalate	1.31456	-1.27353
C01134	Pantetheine 4'-phosphate	0.53474	-0.623072
C00864	Pantothenate	-0.100716	1.13774
C00166	Phenylpyruvate	-0.354942	0.678973
C00074	Phosphoenolpyruvate	-0.294825	0.900305
C02876	Propanoyl phosphate	-0.184102	-0.147412
C00100	Propanoyl-CoA	-2.05842	1.15317
C02067	Pseudouridine	-0.113748	1.07993
C00647	Pyridoxamine phosphate	-0.618785	0.423949
C00022	Pyruvate	0.450759	-0.242591
C00255	Riboflavin	-0.0193047	-0.176978
C03175	Shikimate 3-phosphate	-1.09461	0.0237628
C01233	sn-glycero-3-Phosphoethanolamine	-0.0112414	-1.73216
C00093	sn-Glycerol 3-phosphate	0.748389	-0.0750135
C00315	Spermidine	0.926495	1.26061
C06986	Spirodilactone	2.00002	0.1041
C03539	S-Ribosyl-L-homocysteine	-0.142325	0.670168
C00089	Sucrose	2.40752	-0.382312
C14179	Sulfoacetate	0.161978	0.640259
C06424	Tetradecanoic acid	0.106722	1.41544
C00214	Thymidine	0.821776	4.91107
C06771	Triethanolamine	0.294282	0.663967
C00015	UDP	-1.9479	1.32791
C04738	UDP-3-O-(3-hydroxytetradecanoyl)-N-acetylglucosamine	-0.135119	0.121303
C00029	UDP-glucose	-0.557141	0.422552
C00167	UDP-glucuronate	-0.56359	0.0439868
C00043	UDP-N-acetyl-D-glucosamine	-0.853227	0.467653
C04882	UDP-N-acetylmuramoyl-L-alanyl-D-glutamyl-6-carboxy-L-lysyl-D-alanyl- D-alanine	-0.711288	0.173813
C00105	UMP	-1.19199	1.38327
C00106	Uracil	-3.62289	3.55027
C00299	Uridine	-2.02421	2.28952
C00785	Urocanate	-0.580257	0.274538
C00075	UTP	-0.48887	-0.0848229
C00385	Xanthine	-2.25132	2.63626
C01762	Xanthosine	-2.24898	2.39343
C00379	Xylitol	-0.553618	0.0725318
