## Supplementary material for "Adaptation to mutational inactivation of an essential E. coli gene converges to an accessible suboptimal fitness peak": Sequences

### Sheet: naive strains
D27F
	Sequencing method	gene	product	position	Mutation	Obs
	Illumina HiSeq	folA	dihydrofolate reductase	49901	GA->TT	D27F
	Sanger	folA	dihydrofolate reductase	49901	GA->TT	D27F
	Sanger	thyA	thymidylate synthase		none
	Illumina HiSeq	pheV	tRNA-Phe(GAA)	3110421	C->A
D27N
	Sequencing method	gene	product	position	Mutation	Obs
	Illumina HiSeq	folA	dihydrofolate reductase	49901	G->A	D27N
	Sanger	folA	dihydrofolate reductase	49901	G->A	D27N
	Illumina HiSeq	thyA	thymidylate synthase	2958384	A->T	p.L44Q
	Sanger	thyA	thymidylate synthase	2958384	A->T	p.L44Q
	Illumina HiSeq	nanM	N-acetylneuraminate mutarotase	4528363	G->A	p>P219S
	Illumina HiSeq	pheV	tRNA-Phe(GAA)	3110421	C->A
D27G
	Sequencing method	gene	product	position	Mutation	Obs
	Illumina HiSeq	folA	dihydrofolate reductase	49902	AT->GC	D27G
	Sanger	folA	dihydrofolate reductase	49902	AT->GC	D27G
	Illumina HiSeq	thyA	thymidylate synthase	875859	GTTCCG.ins	polymorphism
	Illumina HiSeq	thyA	thymidylate synthase	2958384	A->T	p.L44Q polymorphism
	Illumina HiSeq	thyA	thymidylate synthase	875639	C->G	p.A101P polymorphism
	Illumina HiSeq	upp	uracil phosphoribosyltransferase	2614209	T.del	p.17*STOP
	Illumina HiSeq	ymfD	e14 prophage; putative SAM-dependent methyltransferase	1192687	G->A	p.A101V
	Illumina HiSeq	pheV	tRNA-Phe(GAA)	3110421	C->A

### Sheet: evolved D27F 
TRAJECTORY 1
Day	Sequencing method	gene	product	position	Mutation	Obs
51	Sanger	folA	dihydrofolate reductase	49901	GA->TT	D27F
4	Sanger	thyA	thymidylate synthase			none
7	Sanger	thyA	thymidylate synthase	2958105	TCGCCTA.del	403-410del
23	Sanger	thyA	thymidylate synthase	2958105	TCGCCTA.del	403-410del
51 colony1	Sanger	thyA	thymidylate synthase	2958105	TCGCCTA.del	403-410del
51 colony2	Illumina HiSeq	thyA	thymidylate synthase	2958105	TCGCCTA.del	403-410del
47	Sanger	deoB	phosphopentomutase	4610347	G.del	p.309_frameshift p.332*Stop
51 colony1	Sanger	deoB	phosphopentomutase	4610348	G.del	p.309_frameshift p.332*Stop
51 colony2	Illumina HiSeq	deoB	phosphopentomutase	4610345	G->A	p.D10G
23	Sanger	yhdH	acrylyl-CoA reductase	3397772	CATT.del	p310_frameshift p.320*Stop
51 colony1	Sanger	yhdH	acrylyl-CoA reductase	3397772	CATT.del	p310_frameshift p.320*Stop
51 colony2	Illumina HiSeq	yhdH	acrylyl-CoA reductase	3397772	CATT.del	p310_frameshift p.320*Stop
23	Sanger	crr	Enzyme IIAGlc			none
51 colony1	Sanger	crr	Enzyme IIAGlc			none
51 colony2	Illumina HiSeq	crr	Enzyme IIAGlc	2529499	GGCTT.ins	p115*Stop
51 colony2	Illumina HiSeq	pheV	tRNA-Phe(GAA)	3110421	C->A
TRAJECTORY 2
Day	Sequencing method	gene	product	position	Mutation	Obs
15	Illumina HiSeq	folA	dihydrofolate reductase	49901	GA->TT	D27F
22	Illumina HiSeq	folA	dihydrofolate reductase	49901	GA->TT	D27F
27	Illumina HiSeq	folA	dihydrofolate reductase	49901	GA->TT	D27F
32	Illumina HiSeq	folA	dihydrofolate reductase	49901	GA->TT	D27F
43	Sanger	folA	dihydrofolate reductase	49901	GA->TT	D27F
8	Sanger	thyA	thymidylate synthase	2958384	A->T	p.L44Q
10	Sanger	thyA	thymidylate synthase	2957990	C.del	524-525del
15	Illumina HiSeq	thyA	thymidylate synthase	2957990	C.del	524-525del
22	Illumina HiSeq	thyA	thymidylate synthase	2957990	C.del	524-525del
27	Illumina HiSeq	thyA	thymidylate synthase	2957990	C.del	524-525del
29	Sanger	thyA	thymidylate synthase	2957990	C.del	524-525del
32	Illumina HiSeq	thyA	thymidylate synthase	2957752	GCGGATC.del	755-762del
38	Sanger	thyA	thymidylate synthase	2957752	GCGGATC.del	755-762del
43	Sanger	thyA	thymidylate synthase	2957752	GCGGATC.del	755-762del
46	Sanger	thyA	thymidylate synthase	2957752	GCGGATC.del	755-762del
15	Illumina HiSeq	deoB	phosphopentomutase			none
22	Illumina HiSeq	deoB	phosphopentomutase			none
27	Illumina HiSeq	deoB	phosphopentomutase			none
29	Sanger	deoB	phosphopentomutase			none
32	Illumina HiSeq	deoB	phosphopentomutase	4610345	G->A	p.309*STOP
38	Sanger	deoB	phosphopentomutase	4610345	G->A	p.309*STOP
43	Sanger	deoB	phosphopentomutase	4610345	G->A	p.309*STOP
15	Illumina HiSeq	deoC	deoxyribose-phosphate aldolase			none
22	Illumina HiSeq	deoC	deoxyribose-phosphate aldolase			none
27	Illumina HiSeq	deoC	deoxyribose-phosphate aldolase	4607728	A.del	p.196 frame shift, p.244*stop
29	Sanger	deoC	deoxyribose-phosphate aldolase	4607437	G->A	E100K
32	Illumina HiSeq	deoC	deoxyribose-phosphate aldolase			none
38	Sanger	deoC	deoxyribose-phosphate aldolase			none
43	Sanger	deoC	deoxyribose-phosphate aldolase			none
15	Illumina HiSeq	rpe	ribulose-phosphate 3-epimerase			none
22	Illumina HiSeq	rpe	ribulose-phosphate 3-epimerase			none
24	Illumina HiSeq	rpe	ribulose-phosphate 3-epimerase			none
32	Illumina HiSeq	rpe	ribulose-phosphate 3-epimerase	3508366	A->C	p.L18P
38	Sanger	rpe	ribulose-phosphate 3-epimerase			none
43	Sanger	rpe	ribulose-phosphate 3-epimerase			none
15	Illumina HiSeq	crr	Enzyme IIAGlc			none
22	Illumina HiSeq	crr	Enzyme IIAGlc			none
27	Illumina HiSeq	crr	Enzyme IIAGlc			none
32	Illumina HiSeq	crr	Enzyme IIAGlc			none
43	Sanger	crr	Enzyme IIAGlc			none
15	Illumina HiSeq	yhdH	acrylyl-CoA reductase			none
22	Illumina HiSeq	yhdH	acrylyl-CoA reductase			none
27	Illumina HiSeq	yhdH	acrylyl-CoA reductase			none
32	Illumina HiSeq	yhdH	acrylyl-CoA reductase			none
43	Sanger	yhdH	acrylyl-CoA reductase			none
15	Illumina HiSeq	pheV	tRNA-Phe(GAA)	3110421	C->A
22	Illumina HiSeq	pheV	tRNA-Phe(GAA)	3110421	C->A
27	Illumina HiSeq	pheV	tRNA-Phe(GAA)	3110421	C->A
32	Illumina HiSeq	pheV	tRNA-Phe(GAA)	3110421	C->A
TRAJECTORY 3
Obs
by day 30 cultures did not grow above detection limit of OD measurements, and did not recover until the end of the experiment. Therefore the cultures were not analysed
TRAJECTORY 4
Day	Sequencing method	gene	product	position	Mutation	Obs
51	Sanger	folA	dihydrofolate reductase	49901	GA->TT	p.D27F
51	Sanger	thyA	thymidylate synthase	2957856	CGGCAG.del	659-665.del
51	Sanger	deoB	phosphopentomutase	4610137	CC.del	717-719del
51	Sanger	crr	Enzyme IIAGlc			none
51	Sanger	yhdH	acrylyl-CoA reductase			none
51	Sanger	rpe	ribulose-phosphate 3-epimerase			none
TRAJECTORY 5
Day	Sequencing method	gene	product	position	Mutation	Obs
51	Sanger	folA	dihydrofolate reductase	49901	GA->TT	p.D27F
51	Sanger	thyA	thymidylate synthase	2957834	CAGCGG	675-681del
51	Sanger	deoB	phosphopentomutase	4610056	G.del	p.213_frameshift p.273*Stop
51	Sanger	crr	Enzyme IIAGlc			none
51	Sanger	yhdH	acrylyl-CoA reductase			none
51	Sanger	rpe	ribulose-phosphate 3-epimerase			none
TRAJECTORY 6
Day	Sequencing method	gene	product	position	Mutation	Obs
51	Sanger	folA	dihydrofolate reductase	49901	GA->TT	p.D27F
51	Sanger	thyA	thymidylate synthase	2958002	242bp.del	large deletion
51	Sanger	deoB	phosphopentomutase	4609809	72bp.del	large deletion
51	Sanger	crr	Enzyme IIAGlc			none
51	Sanger	yhdH	acrylyl-CoA reductase			none
51	Sanger	rpe	ribulose-phosphate 3-epimerase			none

### Sheet: evolved D27N
TRAJECTORY 1
day	Sequencing method	gene	product	position	Mutation	Obs
51	Sanger	folA	dihydrofolate reductase	49901	AAT	D27N
51	Sanger	thyA	thymidylate synthase	2957752	GCGGATC.del	755-762del
51	Sanger	deoB	phosphopentomutase	4610345	G->A	p.309*STOP
TRAJECTORY 2
day	Sequencing method	gene	product	position	Mutation	Obs
51	Sanger	folA	dihydrofolate reductase	49901	AAT	D27N
51	Sanger	thyA	thymidylate synthase	2958384	A->T	p.L44Q
51	Sanger	thyA	thymidylate synthase	2958009	T->C	D169G
51	Sanger	deoB	phosphopentomutase		none
TRAJECTORY 3
day	Sequencing method	gene	product	position	Mutation	Obs
51	Sanger	folA	dihydrofolate reductase	49901	AAT	D27N
51	Sanger	thyA	thymidylate synthase	2958384	A->T	p.L44Q
51	Sanger	thyA	thymidylate synthase	2958019	G->A	R166C
51	Sanger	deoB	phosphopentomutase	4610345	G->A	p.D10G
TRAJECTORY 4
day	Sequencing method	gene	product	position	Mutation	Obs
51	Sanger	folA	dihydrofolate reductase	49901	AAT	D27N
51	Sanger	thyA	thymidylate synthase	2958384	A->T	p.L44Q
51	Sanger	thyA	thymidylate synthase	2958213	C->T	p.101Stop
51	Sanger	deoB	phosphopentomutase	4610151	GA.del	p.247Stop
TRAJECTORY 5
day	Sequencing method	gene	product	position	Mutation	Obs
51	Sanger	folA	dihydrofolate reductase	49901	AAT	D27N
51	Sanger	thyA	thymidylate synthase	2957753	CGGATCG.del
51	Sanger	deoB	phosphopentomutase	4610345	G->A	p.309*STOP
TRAJECTORY 6
day	Sequencing method	gene	product	position	Mutation	Obs
51	Illumina HiSeq	folA	dihydrofolate reductase	49901	AAT	D27N
51	Sanger	folA	dihydrofolate reductase	49901	AAT	D27N
10	Sanger	thyA	thymidylate synthase	2958384	A->T	p.L44Q
33	Sanger	thyA	thymidylate synthase	2958384	A->T	p.L44Q
33	Sanger	thyA	thymidylate synthase	2957911	T->G	p.T202P
44	Sanger	thyA	thymidylate synthase	2958384	A->T	p.L44Q
44	Sanger	thyA	thymidylate synthase	2957911	T->G	p.T202P
51	Illumina HiSeq	thyA	thymidylate synthase	2958384	A->T	p.L44Q
51	Illumina HiSeq	thyA	thymidylate synthase	2957911	T->G	p.T202P
51	Illumina HiSeq	deoB	phosphopentomutase	4610345	G->A	p.D10G
51	Illumina HiSeq	nanM	N-acetylneuraminate mutarotase	4528363	G->A	p>P219S
51	Illumina HiSeq	gstB	glutathione S-transferase	875613	A->G	synonymous substitution polymorphism 50% frequency
51	Illumina HiSeq	Illumina HiSeq	pheV	tRNA-Phe(GAA)	3110421	C->A

### Sheet: evolved D27G
	TRAJECTORY 1
	Day	Sequencing method	gene	product	position	Mutation	Obs
	20	Sanger	folA	dihydrofolate reductase	49901	GAT->TGC	D27C
	TRAJECTORY 2
	Obs
	by day 17 cultures did not grow above detection limit of OD measurements, and did not recover until the end of the experiment. Therefore the cultures were not analysed
	TRAJECTORY 3
	Day	Sequencing method	gene	product	position	Mutation	Obs
	20	Sanger	folA	dihydrofolate reductase	49901	GAT->TGC	D27C
	TRAJECTORY 4
	Day	Sequencing method	gene	product	position	Mutation	Obs
	35	Sanger	folA	dihydrofolate reductase	49902	AT->GC	D27G
	35	Sanger	thyA	thymidylate synthase	2958452	TCCGGT.ins	p.T22G23.insertion
	35	Sanger	deoB	phosphopentomutase	4610480	G->A	p.354*Stop
	TRAJECTORY 5
	Obs
	by day 23 cultures did not grow above detection limit of OD measurements, and did not recover until the end of the experiment. Therefore the cultures were not analysed
	TRAJECTORY 6
	Day	Sequencing method	gene	product	position	Mutation	Obs
	20	Sanger	folA	dihydrofolate reductase	49901	GAT->TGC	D27C
	33	Illumina HiSeq	folA	dihydrofolate reductase	49901	GAT->TGC	D27C
	33	Sanger	folA	dihydrofolate reductase	49901	GAT->TGC	D27C
	33	Illumina HiSeq	cspC	stress protein, member of the CspA family	1901623	14bp.del	polymorphism
	33	Illumina HiSeq	upp	uracil phosphoribosyltransferase	2614209	T.del	p.17*STOP
	33	Illumina HiSeq	ymfD	e14 prophage; putative SAM-dependent methyltransferase	1192687	G->A	p.A101V
	33	Illumina HiSeq	pheV	tRNA-Phe(GAA)	3110421	C->A
